# *Cryptosporidium* sex employs a complex male fertilization apparatus that is required for continued infection

**DOI:** 10.64898/2026.10.13.757955

**Authors:** Aurélia C. Balestra, Maria Merolle, Tim Bergner, Mingyang Tang, Nelida Y. Robles-Ramirez, Anitha Ndayiragije, Bethan A. Wallbank, Abigail M. Daniels, Michael Laue, Christian Klotz, Christopher A Hunter, Boris Striepen

## Abstract

Most apicomplexan parasites replicate asexually to colonize their mammalian hosts, and sexually in the context of transmission. In contrast, for *Cryptosporidium* sex is essential to sustain intestinal infection *in vivo* and therefore is a promising opportunity to prevent and treat the disease. However, the mechanism of sex, which occurs within host enterocytes, is poorly understood, limiting the discovery of targets for such intervention. Here we identify an elaborate fertilization apparatus and numerous of its molecular components in male gametes. We discern two elements, one displayed on the apex, that makes intimate contact with host cells containing female parasites, and a second internal structure, that harbors the membrane fusogen HAP2. Ablation of HAP2 by conditional mutagenesis blocked fertilization and oocyst production, rapidly cured infected mice and left them with enhanced resistance to subsequent challenge. Our studies provide insights into a remarkable fertilization mechanism and highlight specific molecules as targets for translation.
