## Supplementary material for "*Cryptosporidium* sex employs a complex male fertilization apparatus that is required for continued infection": Table S1

### Sheet: Sheet1
Gene ID	Product Description	Notes
Cluster 10
Transcription & RNA
cgd6_2250	Myb-like DNA-binding domain containing protein	Myb domain DNA binding protein
cgd5_1380	Zinc finger C3H1-type domain containing protein	F11M21.28-like 3 CCCH RNA binding domain protein involved in RNA metabolism
cgd5_2870	Zinc finger C3H1-type domain containing protein	F11M21.28-like 3 CCCH RNA binding domain protein involved in RNA metabolism
cgd3_2970	Uncharacterized protein	Predicted AP2 transcription factor. Larger protein with a SET domain
4
Secretory & Membrane Proteins
Secretory
cgd3_720	Mucin	Very large secretory protein with many threonine residues. Likely O-glycosylated
cgd2_2610	Secreted GGC gene family protein	GGC protein with signal peptide (unique to Cryptosporidium and all species have 4 of these)
cgd7_5500	Secreted GGC gene family protein	GGC protein with signal peptide, GGC1 (this study)
cgd6_4010	Uncharacterized protein	Small secretory protein
cgd4_3870	Uncharacterized protein	Very large likely secretory protein (recessed SP), unique to Cryptosporidium
cgd4_4380	Uncharacterized protein	Smalller secretory protein
cgd3_3130	Uncharacterized protein with Armadillo-type fold	Medium sized protein with central armadillo fold, ARM proteins have many functions including cytoskeleton, chaperone, invasion and motility , also there is an ARM protein needed for rhoptry placement & biogenesis in T. gondii
cgd3_520	PAN/Apple domain containing protein	PAN/Apple domain, binding domains found in certain proteases, protein and glycan binding, no signal peptide
cgd4_640	Fibronectin type III domain containing protein
cgd3_2980	WD40-repeat-containing protein
10
Proteases & other Enzymes
cgd8_2970	Glutathione S-transferase	Glutathione S-transferase. Note that in mammalian sperm GST is required for head decondensation and that another GST cgd is expressed in later female gametes (cgd7_4780).
1
Cluster 11
Transcription & RNA
cgd6_2250	Myb-like DNA-binding domain containing protein	Myb domain DNA binding protein. Myb-M (this study)
cgd5_2870	Zinc finger C3H1-type domain containing protein	F11M21.28-like 3 CCCH RNA binding domain protein involved in RNA metabolism
cgd3_2970	Uncharacterized protein	Predicted AP2 transcription factor. Larger protein with a SET domain
cgd6_2670	Uncharacterized protein	AP2-M, experimentally validated as male in C. parvum
4
Proteases & other Enzymes
cgd5_910	Uncharacterized protein	Protein with conserved domain that is fused in vertebrates to neuralized domain repeats. Neuralized in Drosophila is a ubiquitin ligase.
cgd8_2970	Glutathione S-transferase	Glutathione S-transferase. Note that in mammalian sperm GST is required for head decondensation and that another GST cgd is expressed in later female gametes (cgd7_4780).
cgd2_1270	Membrane associated adenylyl cyclase	Signalling component, potentially associated with egress, motility, or chemotaxis
cgd6_4020	3'5'-cyclic nucleotide phosphodiesterase	Phosphodiesterase with 3 transmembrane spans towards the N term and the enzyme domain at the C term
cgd7_2470	14-3-3 domain containing protein	Adaptor proteins that act as regulators, binding often induced by ser/thre phosphorylation
cgd8_5323	Serine/threonine-protein kinase	Putative protein kinase
6
Cell cycle		(all four are expressed late in male gamete development)
cgd7_2490	Cyclin	Cyclin
cgd8_2180	Serine/Threonine protein kinase	Kinase, maybe NEK1
cgd1_3150	Cyclin-like protein
3
Secretory & Membrane Proteins
cgd8_2220	Male gamete fusion factor	HAP2, experimentally validated as male in C. parvum
cgd3_720	Mucin	Very large secretory protein with many threonine residues. Likely O-glycosylated
cgd2_2610	Secreted GGC gene family protein	GGC protein with signal peptide (unique to Cryptosporidium and all species have 4 of these)
cgd5_3570	Secreted GGC gene family protein	GGC protein with signal peptide
cgd7_5500	Secreted GGC gene family protein	GGC protein with signal peptide, GGC1 (this study)
cgd8_1740	Secreted GGC gene family protein	GGC protein with signal peptide
cgd3_1130	Uncharacterized protein	Smaller protein with signal peptide
cgd3_1830	Uncharacterized protein	Larger secretory protein with signal peptide
cgd3_3550	Trimeric LpxA-like protein	Larger secretory protein with LPX-A like domain and some clear alphafold domains. The bacterial enzymes are transferases, often glycosyl transferases
cgd6_4010	Uncharacterized protein	Small secretory protein
cgd4_4380	Uncharacterized protein	Smalller secretory protein
cgd5_2680	Uncharacterized protein	Secretory protein with 5 transmembrane domains (2 toward N-term, 3 towards C-term)
cgd8_2310	Uncharacterized protein	Smaller protein with 4 transmembrane spans (First could potentially serve as signal peptide)
cgd6_380	Golgi apparatus membrane protein TVP15	Small protein with 4 transmembrane spans. Similarity to COP components.
cgd7_5510	Uncharacterized Secreted Protein
cgd8_240	Uncharacterized protein
cgd3_3130	Uncharacterized protein with Armadillo-type fold	Medium sized protein with central armadillo fold, ARM proteins have many functions including cytoskeleton, chaperone, invasion and motility , also there is an ARM protein needed for rhoptry placement & biogenesis in T. gondii
cgd3_520	PAN/Apple domain containing protein	PAN/Apple domain, binding domains found in certain proteases, protein and glycan binding, no signal peptide
cgd6_5160	Microtubule-binding calmodulin-regulated spectrin-associated protein	CKK domain-containing protein
cgd4_640	Fibronectin type III domain containing protein
20
Uncharacterized
cgd2_1380	Uncharacterized protein	Smaller protein without any clear featuers
cgd3_1100	Uncharacterized protein	Medium sized no clear features
cgd3_3050	Uncharacterized protein	Smaller protein without any clear featuers
cgd5_1510	Uncharacterized protein	Larger protein without structural features
cgd6_4090	Uncharacterized protein	Smaller protein without any clear featuers
5
Cluster 12
Transcription & RNA
cgd5_1830	Zinc finger C3H1-type domain containing protein	F11M21.28-like 3 CCCH RNA binding domain protein involved in RNA metabolism
1
Proteases & other Enzymes
cgd3_680	Papain family cysteine protease	Papain protease, no signal peptide
cgd6_900	Peptidase C78, ubiquitin fold modifier-specific peptidase 1/ 2	Cysteine protease, no signal peptide
cgd1_720	HAD-like domain containing protein	Protein with conserved domain that is fused in vertebrates to neuralized domain repeats. Neuralized in Drosophila is a ubiquitin ligase.
cgd5_910	Uncharacterized protein	Protein with conserved domain that is fused in vertebrates to neuralized domain repeats. Neuralized in Drosophila is a ubiquitin ligase.
cgd8_1220	Alpha/Beta hydrolase fold containing protein
cgd1_2980	14-3-3 protein	Adaptor proteins that act as regulators, binding often induced by ser/thre phosphorylation
cgd7_2470	14-3-3 domain containing protein	Adaptor proteins that act as regulators, binding often induced by ser/thre phosphorylation
cgd8_5323	Serine/threonine-protein kinase	Putative protein kinase
cgd4_3240	unspecified product	NLI interacting factor-like phosphatase family, or HAD domains
9
Cell cycle
cgd5_2510	Serine/threonine-protein kinase	Cdc2-like protein kinase
cgd7_2490	Cyclin	Cyclin
cgd7_660	Cyclin-like protein	Cyclin possible cyclin A
cgd8_2180	Serine/Threonine protein kinase	Kinase, maybe NEK1
cgd1_3150	Cyclin-like protein
5
Secretory & Membrane Proteins
cgd3_90	Uncharacterized protein	Large secretory protein
cgd2_2850	Uncharacterized protein	Smaller protein with signal peptide
cgd1_1260	Uncharacterized protein	Smaller protein with signal peptide
cgd5_2680	Uncharacterized protein	Secretory protein with 5 transmembrane domains (2 toward N-term, 3 towards C-term)
cgd7_1240	Uncharacterized protein	Smaller protein with recessed signal peptide or N-terminal transmembrane span
cgd8_2310	Uncharacterized protein	Smaller protein with 4 transmembrane spans (First could potentially serve as signal peptide)
cgd6_3060	Uncharacterized protein	Small protein with a central transmembrane span, or a very short protein with a recessed signal peptide
cgd5_580	Uncharacterized protein	Large protein with 5 C-ter transmembrane domains
8
Uncharacterized
cgd2_1380	Uncharacterized protein	Smaller protein without any clear featuers
cgd3_3050	Uncharacterized protein	Smaller protein without any clear featuers
cgd3_3450	Uncharacterized protein	Smaller protein without any clear featuers
cgd5_1510	Uncharacterized protein	Larger protein without structural features
cgd1_1150	Uncharacterized protein	Very short protein without any clear features
5
