## Supplementary material for "*Cryptosporidium* sex employs a complex male fertilization apparatus that is required for continued infection": Table S2

### Sheet: Sheet1
cgd4_640
gRNA	C-ter tag and KO	gttgGAAGCAGAACACATCTGAAAA
		aaacTTTTCAGATGTGTTCTGCTTC
Homology arms	C-ter tag	TAACAATAATATGGGTTTGGAACTTAATATATTTCTTAAAAAAGTTCAATaaaattggaagtggaggacgggaattc
		ATGATCAAAAAGAAGGATGAATATGAGAAAAATTTGCTAATAATGATaattaagataaaaagaaaaacttaatcgatactatcctacacgcca
Homology arms	KO	ATGGTCTTTAAGATTATAAAATATATTTCTACAATACTAATATTTATTATaaaattggaagtggaggacgggaattc
		ATGATCAAAAAGAAGGATGAATATGAGAAAAATTTGCTAATAATGATaattaagataaaaagaaaaacttaatcgatactatcctacacgcca
gDNA integration	C-ter tag	P1	GGAAATCTAGAAATCACAGAAGATTATTAGAGG
		P2	CCGAATTTCAGTATATTTAGTTTCCCCA
		P3	CACTATGGCACACTGGTAATCG
		P4	ACATTTAAATTATTACGGGCTAGGTTCT
gDNA integration	KO	P1	CGAGGTCGCATCTACAACTC
		P2	CCGAATTTCAGTATATTTAGTTTCCCCA
		P3	CACTATGGCACACTGGTAATCG
		P4	ACATTTAAATTATTACGGGCTAGGTTCT
cgd5_580
gRNA	C-ter tag and KO	gttgGAATTAAATCAACTCATCCG
		aaacCGGATGAGTTGATTTAATTC
Homology arms	C-ter tag	ATAATGAAGAGAATTTACCTTTTTTACCATCAACTCCAGACGAATTAATCaaaattggaagtggaggacgggaattc									red: recodonized
		ACTCCATATATTTATAAGATACTTAAAAGGTAATTTCTTTTCAAAATTGAaattaagataaaaagaaaaacttaatcgatactatcctacacgcca
Homology arms	KO	ATGTATATATGGGCCAAGTATATTATTAATTTATCAATTTCAAGTATGAAaaaattggaagtggaggacgggaattc
		ACTCCATATATTTATAAGATACTTAAAAGGTAATTTCTTTTCAAAATTGAaattaagataaaaagaaaaacttaatcgatactatcctacacgcca
gDNA integration	C-ter tag	P1	TAAAAACAATGAGTCATTTTTAAATCAAACAGG
		P2	CCGAATTTCAGTATATTTAGTTTCCCCA
		P3	CACTATGGCACACTGGTAATCG
		P4	CTTGGATATCAACAAAAATTGTTGAACC
cgd3_520
gRNA	N-ter tag and KO	gttgGTTCACGCGGGAGTGCAAATT
		aaacAATTTGCACTCCCGCGTGAAC
Homology arms	N-ter tag	ATGGAATTAAAGACTGAAGGTCAAAATTTAGATTAATAATAAAAGTGAAAcgcgtttaaactgattggtactagt
		CTTAAAGATGGAAATGGGCCATCATTAAAATACTCTGGAATCTTTCGTTGggcataatctggaacatcgtaagg
Homology arms	KO	ATGGAATTAAAGACTGAAGGTCAAAATTTAGATTAATAATAAAAGTGAAAcgcgtttaaactgattggtactagt
		TTATTCTGGGTTTACGATATTGTTTACTTTTTTTTGTTGAATCTTTTTTCggcataatctggaacatcgtaagg
gDNA integration	N-ter tag	P1	CGAGATCCTACAAATGGCGC
		P2	AAGGGCATCGACTTCAAGGA
		P3	GAACTTGGTGGTGAATGGGC
		P4	CCCTGCTTTGCTCTTTCCAT
cgd2_2610
gRNA	C-ter tag and KO	gttgGTCTATAGGTTGAGACTAATA
		aaacTATTAGTCTCAACCTATAGAC
Homology arms	C-ter tag	ATGGGTTTAACCAAGGAAATTATTCTCAAAACTCGACTATAATAATCATTaaaattggaagtggaggacgggaattc
		AATACAAATAACAGTATAGAAAAATGAATTATATATTTATAATTATGCTAaattaagataaaaagaaaaacttaatcgatactatcctacacgcca
Homology arms	KO	ATGGACAATATAGGATTCTTTTTGATGCCCTCGTTTTTTAAGATGAAGATaaaattggaagtggaggacgggaattc
		AATACAAATAACAGTATAGAAAAATGAATTATATATTTATAATTATGCTAaattaagataaaaagaaaaacttaatcgatactatcctacacgcca
gDNA integration	C-ter tag	P1	GTTACTGTAGGGAAGCGTCAGT
		P2	CCGAATTTCAGTATATTTAGTTTCCCCA
		P3	CACTATGGCACACTGGTAATCG
		P4	TGTAAATACAATATTACTTAGTGTCAATCTGGTA
cgd3_1830
gRNA	C-ter tag and KO	gttgGAAAGATATCGTTAAAACCCC
		aaacGGGGTTTTAACGATATCTTTC
Homology arms	C-ter tag	ACATCAAATTCAATAGATAGAAAGATACCAggagtattgacaatttcattggttttactattgattttgataaaaattggaagtggaggacgggaattc									red: recodonized
		AGTAACTATACCTACTCAATTATTATACTAAGTCTAACAAAACTAACTGTaattaagataaaaagaaaaacttaatcgatactatcctacacgcca
Homology arms	KO	ATGAAGATTCCAAGAATTTCTAAAAGAGGCTCAAATCAACTACTGTTATTaaaattggaagtggaggacgggaattc
		ATGAAGATTCCAAGAATTTCTAAAAGAGGCTCAAATCAACTACTGTTATTaaaattggaagtggaggacgggaattc
gDNA integration	C-ter tag	P1	TCAGCCTTTGGTGTTGAAATACAA
		P2	CCGAATTTCAGTATATTTAGTTTCCCCA
		P3	CACTATGGCACACTGGTAATCG
		P4	CAAACTCGCCGTACAGTCATAA
gRNA	N-ter tag	gttgGCTGTTGATCAGTATGTTTCG
		aaacCGAAACATACTGATCAACAGC
Homology arms	N-ter tag	AGACTTTTTACAAAACTTTTTTTGTCTATATTTTGAAGAATTTATCTTTAcgcgtttaaactgattggtactagt
		ACTACTGGTCGGTAAATACATGCATTACATGCAATTTTCGTTGTATTTATggcataatctggaacatcgtaagg
gDNA integration	N-ter tag	P1	CTCCCACCTGCATGCAATTT
		P2	AAGGGCATCGACTTCAAGGA
		P3	GAACTTGGTGGTGAATGGGC
		P4	AGCTCATTCTCGGCATCTTT
cgd8_1740
gRNA	C-ter tag and KO	gttgGATTGGGAGTCTTAGAGAAA
		aaacTTTCTCTAAGACTCCCAATC
Homology arms	C-ter tag	TTGAAAGCTTTTTATCTTGGGAGCCTGTGAATACAACAAAAAAGAACAATaaaattggaagtggaggacgggaattc
		TTACTCATTTATTATTCACTATTAACTTATTTATTTCTACCGGAAGTaattaagataaaaagaaaaacttaatcgatactatcctacacgcca
Homology arms	KO	ATGCTATTAAGGAGAATCCCATGCCTACTCCTTATTTTTCTTATTCAAATaaaattggaagtggaggacgggaattc
		TTACTCATTTATTATTCACTATTAACTTATTTATTTCTACCGGAAGTaattaagataaaaagaaaaacttaatcgatactatcctacacgcca
gDNA integration	C-ter tag	P1	GGATGAGAAGGTTAGAACCCCA
		P2	CCGAATTTCAGTATATTTAGTTTCCCCA
		P3	CACTATGGCACACTGGTAATCG
		P4	AGTTGGACTATCCGATCCATTCA
cgd5_3570
gRNA	C-ter tag and KO	gttgGCAACATAGGCTATTTAATTG
		aaacCAATTAAATAGCCTATGTTGC
Homology arms	C-ter tag	TATGGGGTCCTACAAACAATTATACTAATAAAGTAAATGCAACAATTACCaaaattggaagtggaggacgggaattc
		AAATAATTAAACCTAATATGGAGTATTTTGTGAAACTTTGAGAATATTACaattaagataaaaagaaaaacttaatcgatactatcctacacgcca
Homology arms	KO	ATGAAATTTTTCCTGCTTTTTTTAATACTTGCAACATTATTGGAAAAAATaaaattggaagtggaggacgggaattc
		AAATAATTAAACCTAATATGGAGTATTTTGTGAAACTTTGAGAATATTACaattaagataaaaagaaaaacttaatcgatactatcctacacgcca
gDNA integration	C-ter tag	P1	CAAGGCCTGGAATTAAAGGTAGTTAT
		P2	CCGAATTTCAGTATATTTAGTTTCCCCA
		P3	CACTATGGCACACTGGTAATCG
		P4	CAATTAAGAAACTTGAGATTACAAGTGGTT
cgd3_3130
gRNA	C-ter tag and KO	gttgGAGCGGGTAATACATGCATC
		aaacGATGCATGTATTACCCGCTC
Homology arms	C-ter tag	AGAAAAAGTCTAATAAACTTAAAAAATTCATTCATGCAAACAAAAGTAAAaaaattggaagtggaggacgggaattc
		AAAGTGAATATAGTGGAATCCTCTGCATACTATTAGCAATTTTTAAATGTctcatcgcgtttaaactgattggtactagt
Homology arms	KO	AATTATTAAGTCTCTTCAAAATAAAAAGCTTATTTTGATGAATAATATCGaaaattggaagtggaggacgggaattc
		AAAGTGAATATAGTGGAATCCTCTGCATACTATTAGCAATTTTTAAATGTctcatcgcgtttaaactgattggtactagt
gDNA integration	C-ter tag	P1	TCACTGATTATGAAATGCACGGA
		P2	CCGAATTTCAGTATATTTAGTTTCCCCA
		P3	CACTATGGCACACTGGTAATCG
		P4	GAGTAGCCAAAGATGCCTTCC
cgd5_4080
gRNA	C-ter tag	gttgGCCCCTCACTAATGCTGAAGA
		aaacTCTTCAGCATTAGTGAGGGGC
Homology arms	C-ter tag	CTCCTAGATATACTACAATTAAGGTTAACAGTGCAAATAATAGGGATAGTggaagtggaggacgggaattc
		CCGGTCGTCAAATGTAGGGTGGGGAGGTCACTTCATGATTTTGTTGACCCcgcgtttaaactgattggtactagt
gDNA integration	C-ter tag	P1	TCCAGCTCCTCCATCTCCTA
		P2	ccgaatttcagtatatttagtttcccca
		P3	TTAATATTTAAAAACAAAATatggccccaaaaatgtcttca
		P4	ACTTGTGCAGCATACCCTCT
cgd5_2580
gRNA	C-ter tag and KO	gttgGTGTGGAAGCTAAAGAAATG
		aaacCATTTCTTTAGCTTCCACAC
Homology arms	C-ter tag	ATGCCAGTGAGACCTGAATGTGTTATTAAGATGCAATGTAAACATaaaattggaagtggaggacgggaattc
		AAAATATAACCTTCATAGACAAATAATTTCAATATATTCACTCCCaattaagataaaaagaaaaacttaatcgatactatcctacacgcca
Homology arms	KO	AAAGCGGCTCTGATTTTGGTTATTAGCATTGTAATTTGCTTTAAAAATGTaaaattggaagtggaggacgggaattc
		AAAATATAACCTTCATAGACAAATAATTTCAATATATTCACTCCCaattaagataaaaagaaaaacttaatcgatactatcctacacgcca
gDNA integration	C-ter tag	P1	CAGCGATATTCACGTCAACAAAAA
		P2	CCGAATTTCAGTATATTTAGTTTCCCCA
		P3	CACTATGGCACACTGGTAATCG
		P4	TGATTGGATTTTGTTTATTAAAGAAATTTCTTTTT
cgd8_2220 (HAP2)
gRNA	HAP2-floxed	gttgGGAAATAAATGTATTTCTTG
		aaacCAAGAAATACATTTATTTCC
Homology arms	HAP2-floxed	CAGTTCAACTGGATCAGAATATGTTCACTTTTTCAACAACTTCTACAACG
		AATATACTTTCATTGCTTCTTTTGTTTTGTTTGTTTTACTTCAATTCAAAaattaagataaaaagaaaaacttaatcgatactatcctac
gDNA integration	HAP2-floxed	P1	TGGGAGTGAATATAAGTGCGTG
		P2	gaattcccgtcctccacttc
		P3	TTAATATTTAAAAACAAAATatggccccaaaaatgtcttca
		P4	TCAGCTAGGCCCATATTAATTAACTTTT
Recodonised 3' end of HAP2 containing LoxP site within intron	TTCACTTTTTCAACAACTTCTACAACGgtaagtttaaaataactacaatttttaaccattgcctataacttcgtatagcatacattatacgaagttatcttgtttataacgtctccaaattattattctgatagatatctatagctagctctgactctattatatcagacgttgttgttaaccagacatcattgactaataagaaattcgactcaatgttcactggtaacaagtgcatatcatgcggtttgaacttctggtgcttgattgctaacataaaggactgcataatgttgggaataaagtgcattggtattattttgggtttaattattggtttcgtgattttgttgaaattaattaaaattattttggagcttcgaaagaacaaaaagatag…
cgd3_3320 (PheRS)
gRNA	DiCre-COWP1- tdTomato	gttgGCAATCACAACGATGTCAG
		aaacCTGACATCGTTGTGATTGC
Homology arms	DiCre-COWP1- tdTomato	GTTGGAAATTCCGGCTTATTTAGACCAGAAATGCTTAGACCACTCGGGTTTCCATCTGACATCGTTGTGATTGC
		AGTGATTATAATCTAAAAAACAAACATTAATTCGAAAAGTCTACATTAGGatagatgtttttagcgataa
gDNA integration	DiCre-COWP1- tdTomato	P1	CCTGCATTTAACCCTTATACTGAGC
		P2	CTTCGAGTGTGAAGACCATgtc
		P3	CAGGACATCCAGGAATAATACCACCACATGCAA
		P4	TGTGCGTGTATCGGGAGTC
gDNA integration	HAP2-DiCre	P1	CGACAAGAATCTTACACTTGCAGATCTAATCGGAAC
		P2	TTTGGATCGGAGTTACGGACA
		P3	CAGGACATCCAGGAATAATACCACCACATGCAA
		P4	CGAACCCGAGCCATCAGTTCGGAAAACTGAGATGCTAGC
